# Cancer avatars derived from genetically engineered pluripotent stem cells allow for longitudinal assessment of tumor development

**DOI:** 10.1101/576009

**Authors:** Tomoyuki Koga, Isaac A. Chaim, Jorge A. Benitez, Sebastian Markmiller, Alison D. Parisian, Robert F. Hevner, Kristen M. Turner, Florian M. Hessenauer, Matteo D’Antonio, Nam-phuong D. Nguyen, Shahram Saberi, Jianhui Ma, Shunichiro Miki, Antonia D. Boyer, John Ravits, Kelly A. Frazer, Vineet Bafna, Clark C. Chen, Paul S. Mischel, Gene W. Yeo, Frank B. Furnari

**Affiliations:** Ludwig Cancer Research, San Diego Branch, La Jolla, CA 92093, USA; Department of Neurosurgery, University of Minnesota, Minneapolis, MN 55455, USA; Department of Cellular and Molecular Medicine, University of California at San Diego, La Jolla, CA 92093, USA; Department of Pathology, University of California at San Diego, La Jolla, CA 92093, USA; Institute for Genomic Medicine, University of California at San Diego, La Jolla, CA 92093, USA; Department of Computer Science and Engineering, University of California at San Diego, La Jolla, CA 92093, USA; Department of Neuroscience, University of California at San Diego, La Jolla, CA 92093, USA; Department of Pediatrics and Rady Children’s Hospital, University of California at San Diego, La Jolla, CA 92093, USA

## Abstract

Many current cellular models aimed at elucidating cancer biology do not recapitulate pathobiology including tumor heterogeneity, an inherent feature of cancer that underlies treatment resistance. Here we introduce a new cancer modeling paradigm using genetically engineered human pluripotent stem cells (hiPSCs) that capture authentic cancer pathobiology. Orthotopic engraftment of neural progenitor cells derived from hiPSCs that have been genome-edited to contain tumor-associated genetic driver mutations revealed by The Cancer Genome Atlas project for glioblastoma (GBM) result in formation of high-grade gliomas. As observed in GBM patient samples, these models harbor inter-tumor heterogeneity resembling different GBM molecular subtypes, and intra-tumor heterogeneity. Further, re-engraftment of primary tumor neurospheres generates secondary tumors with features characteristic of patient samples and present mutation-dependent patterns of tumor evolution. Thus, these cancer avatar models provide a platform for a comprehensive longitudinal assessment of human tumor development as governed by molecular subtype mutations and lineage-restricted differentiation.
