## Supplementary Table 1 for "Cancer avatars derived from genetically engineered pluripotent stem cells allow for longitudinal assessment of tumor development"

### Sheet: TCGA_Subtype
Proneural	Classical	Mesenchymal
CDKN1B	CDK6	UAP1
EPB41	ABCD2	YAP1
CLGN	GAS1	LTBP1
PDE10A	TGIF2	SYPL1
RALGPS2	TBX2	RABGAP1L
TAF5	DOCK6	ALDH3B1
ACTR1A	CAMK2B	LOX
PELI1	CALM1	FHL2
ZNF804A	SHOX2	IGFBP6
PPM1D	IRS2	DCBLD2
RAD21	GRIK1	BNC2
SORCS3	MEIS1	CASP8
ALCAM	ADAM19	HEXA
PURG	JAG1	COL8A2
SLC1A1	LHFP	TES
NR0B1	TMEM147	AIM1
FBXO21	TMED1	ENG
GADD45G	RIN1	FXYD5
GABRA3	PEPD	LY75
FHOD3	HS3ST3B1	PLAU
TMSL8	CDH4	SH2B3
LRRTM4	ACSL3	CDCP1
PAFAH1B3	RGS6	TRIM38
FAM110B	KCNF1	SP100
REEP1	LMO2	FES
SNX26	FZD7	S100A4
LRP6	SLC2A10	P4HA2
C1QL1	RBCK1	COL5A1
TMCC1	NPEPL1	COL1A2
GSK3B	POFUT1	COL1A1
MMP16	MCC	THBS1
LPHN3	FLJ11286	IL1R1
DLL3	CD97	LAMB1
SEC61A2	PLA2G5	LTBP2
ICK	ARNTL	RAB27A
RAP2A	ANXA5	HEXB
ZNF286A	PIPOX	TMBIM1
FAM125B	LRRC16	COPZ2
ZEB2	ELOVL2	ANXA4
AMOTL2	VAV3	PGCP
NKX2-2	MEOX2	SRPX2
TTC3	FLJ21963	ZNF217
TOP2B	NR2E1	DRAM
SCN3A	SIPA1L1	MRC2
TOX3	GALNT4	WWTR1
MLLT11	LRP10	SERPINE1
RALGPS1	LAMB2	CLCF1
GSTA4	OSBPL3	LRRFIP1
DGKI	TRIP6	FURIN
MTSS1	GSTK1	RBMS1
SATB1	PTPN14	NRP1
KIF21B	TEAD3	MYH9
PODXL2	EPHB4	ADAM12
CRMP1	PCSK5	MVP
GNG4	DLC1	FER1L3
MYT1	CD151	IQGAP1
BCL7A	ITGA7	CAST
CHD7	M6PRBP1	SHC1
SOX4	RASGRP1	ITGA5
SOX11	ACSBG1	FNDC3B
DCX	MLC1	GLT25D1
C6orf134	CENTD1	TCIRG1
FAM77C	SLC4A4	TGOLN2
MARCKSL1	FGFR3	TNFRSF1A
C1orf106	PTPRA	ANXA1
DBN1	ITGB8	PTRF
DPYSL4	EYA2	EHD2
TMEFF1	NES	EFEMP2
STMN4	DENND2A	TIMP1
DUSP26	DAG1	LGALS1
PAK7	CENTD3	LGALS3
PAK3	SPRY2	CHI3L1
MAST1	PDGFA	CLIC1
TNRC4	SLC12A4	CCDC109B
CDK5R1	GLG1	EMP3
ATP1A3	SSH3	ANXA2
FGF9	PMP22	PDPN
WASF1	SOCS2	PYGL
CA10	EGFR	ARSJ
RP11-35N6.1	SLC6A11	SWAP70
SOX10	SLC6A9	TRADD
ERBB3	LFNG	PLS3
RAB33A	GNG7	ICAM3
IL1RAPL1	SEMA6D	VAMP5
DNM3	FZD3	RRAS
GPR17	BTBD2	PROCR
CLASP2	ZNF446	RAB32
PPM1E	DMWD	ASL
STMN1	GRIK5	RELB
FLRT1	ZNF20	TGFBI
EPHB1	CREB5	SLC16A3
HDAC2	WSCD1	IL15RA
PHF16	TRIB2	ELF4
LOC81691	BLM	SLC10A3
CDC7	GPR56	GCNT1
MYB	SEMA6A	LYPLA3
MCM10	NPAS3	DSC2
ATAD5	SOX9	MAPK13
HMGB3	QTRT1	HK3
CDC25A	CC2D1A	MAN2B1
TOPBP1	AKT2	GRN
HN1	LRFN3	CEBPB
AOF2	SCAMP4	MGAT1
SLCO5A1	C19orf22	FLJ20273
NOL4	RBM42	POLD4
YPEL1	HMG20B	VDR
CXXC4	TMEM161A	NOD2
ZNF643	APBA3	DAB2
KLRK1	RFXANK	PTGER4
KLRC4	KEAP1	THBD
KLRC3	NR2F6	PLAUR
PCDH11Y	ERCC2	CASP5
PCDH11X	KIAA0355	CASP4
HRASLS	HSPBP1	CASP1
KIAA1166	MGC2752	SLAMF8
ZNF184	ZNF606	FLJ22662
CASK	ZNF671	RHOG
ZNF711	ZNF264	CTSB
ZNF510	ZNF8	CTSC
WDR68	ZNF211	TGFBR2
MYST2	ZNF304	IL4R
CBX1	ZNF134	LHFPL2
CAMSAP1L1	ZNF419	GNA15
HOXD3	ZNF45	TNFRSF1B
MATR3	ZNF228	CCR5
TMEM118	ZNF227	DOK3
LOC55565	ZNF235	BATF
VAX2	PRPF31	RAC2
TMEM35	MEGF8	NCF2
NRXN1	CD3EAP	KYNU
SPTBN2	PRKD2	DSE
NCALD	IRF3	C1orf38
SOX2	B3GALT1	ITGAM
SCG3	CDH2	MS4A4A
TTYH1	NOS2A	MSR1
C1orf61	FBXO17	IFI30
GPM6A	MAB21L1	NCF4
DPF1	CDH6	CD14
RUFY3	2019-09-11	SIGLEC9
NRXN2	KLHL4	PTPN6
NCAM1	EXTL3	MYO1F
MAPT	KLHDC8A	LAIR1
SRGAP3	SMO	LAPTM5
FXYD6	GLI2	ITGB2
ABAT	RFX2	TLR2
PHLPP	GNAS	PTPRC
OLIG2	ZFHX4	ALOX5
MAP2	LRP5	LCP1
BCAN	KLHL25	FCGR2A
NLGN3	RGS12	CD4
CSPG5	CLIP2	LCP2
DPP6	POMT2	CSTA
MYO10	SARS2	SERPINA1
BAI3	TLE2	PSCD4
ASCL1	VPS16	MAFB
SEZ6L	JUND	SYNGR2
CKB	MYO5C	STXBP2
CRB1	TGFB3	ARPC1B
GRIA2	ILK	SIGLEC7
ARHGEF9	SNTA1	LILRB3
VEZF1	GJA1	NPC2
MMP15	NDP	TRPM2
MARCKS		FMNL1
BEX1		LY96
CNTN1		SLC11A1
E2F3		ECGF1
RBPJ		MFSD1
BCOR		SQRDL
P2RX7		PSCDBP
C20orf42		S100A11
CSNK1E		TNFAIP8
ZNF248		FPRL2
PLCB4		C5AR1
PFN2		LILRB2
GPR23		AMPD3
GRID2		STAB1
MPPED2		MAN1A1
TSPAN3		CTSZ
		STAT6
		FCGR2B
		ST14
		ACSL1
		SCPEP1
		ACPP
		RAB11FIP1
		TNFRSF11A
		WIPF1
		TNFAIP3
		PTPN22
		SAT1
		PLK3
		SEC24D
		CLEC2B
		MAN2A1
		BDKRB2
		CD2AP
		SFT2D2
		RUNX2
		ITGA4
		HFE
		FHOD1
		TRIM22
		PHF11
		RBKS
		MGST2
		C1orf54
		BLVRB
		CYBRD1
		ARHGAP29
		CNN2
		TLR4
		PIGP
		UCP2
		FOLR2
		TEC
		S100A13

### Sheet: Cell_Cycle
IG1.S	S	G2M	M	M.G1
ACD	ABCC5	ANLN	AHI1	AGFG1
ACYP1	ABHD10	AP3D1	AKIRIN2	AGPAT3
ADAMTS1	ANKRD18A	ARHGAP19	ANKRD40	AKAP13
ANKRD10	ASF1B	ARL4A	ANLN	AMD1
APEX2	ATAD2	ARMC1	ANP32B	ANP32E
ARGLU1	BBS2	ASXL1	ANP32E	ANTXR1
ATAD2	BIVM	ATL2	ARHGAP19	BAG3
BARD1	BLM	AURKB	ARL6IP1	BTBD3
BRD7	BMI1	BCLAF1	ASXL1	CBX3
C1orf63	BRCA1	BORA	ATF7IP	CDC42
C7orf41	BRIP1	BRD8	AURKA	CDK7
C14orf142	C5orf42	BUB3	BIRC2	CDKN3
CAPN7	C11orf82	C2orf69	BIRC5	CEP70
CASP2	CALD1	C14orf80	BUB1	CNIH4
CASP8AP2	CALM2	CASP3	CADM1	CTR9
CCNE1	CASP2	CBX5	CCDC88A	CWC15
CCNE2	CCDC14	CCDC107	CCDC90B	DCP1A
CDC6	CCDC84	CCNA2	CCNA2	DCTN6
CDC25A	CCDC150	CCNF	CCNB2	DEXI
CDCA7	CDC7	CDC16	CDC20	DKC1
CDCA7L	CDC45	CDC25C	CDC25B	DNAJB6
CEP57	CDCA5	CDCA2	CDC27	DSP
CHAF1A	CDKN2AIP	CDCA3	CDC42EP1	DYNLL1
CHAF1B	CENPM	CDCA8	CDCA3	EIF4E
CLSPN	CENPQ	CDK1	CENPA	ELP3
CREBZF	CERS6	CDKN1B	CENPE	FAM60A
CTSD	CHML	CDKN2C	CENPF	FAM189B
DIS3	COQ9	CDR2	CEP55	FOPNL
DNAJC3	CPNE8	CENPL	CFLAR	FOXK2
DONSON	CREBZF	CEP350	CIT	FXR1
DSCC1	CRLS1	CFD	CKAP2	G3BP1
DTL	DCAF16	CFLAR	CKAP5	GATA2
E2F1	DEPDC7	CHEK2	CKS1B	GNB1
EIF2A	DHFR	CKAP2	CKS2	GRPEL1
ESD	DNA2	CKAP2L	CNOT10	GSPT1
FAM105B	DNAJB4	CYTH2	CNTROB	GTF3C4
FAM122A	DONSON	DCAF7	CTCF	HIF1A
FLAD1	DSCC1	DHX8	CTNNA1	HMG20B
GINS2	DYNC1LI2	DNAJB1	CTNND1	HMGCR
GINS3	E2F8	ENTPD5	DEPDC1	HSD17B11
GMNN	EIF4EBP2	ESPL1	DEPDC1B	HSPA8
HELLS	ENOSF1	FADD	DIAPH3	ILF2
HOXB4	ESCO2	FAM83D	DLGAP5	JMJD1C
HRAS	EXO1	FAN1	DNAJA1	KDM5B
HSF2	EZH2	FANCD2	DNAJB1	KIAA0586
INSR	FAM178A	G2E3	DR1	KIF5B
INTS8	FANCA	GABPB1	DZIP3	KPNB1
IVNS1ABP	FANCI	GAS1	E2F5	KRAS
KIAA1147	FEN1	GAS2L3	ECT2	LARP1
KIAA1586	GCLM	H2AFX	FAM64A	LARP7
LNPEP	GOLGA8A	HAUS8	FOXM1	LRIF1
LUC7L3	GOLGA8B	HINT3	FYN	LYAR
MCM2	H1F0	HIPK2	G2E3	MORF4L2
MCM4	HELLS	HJURP	GADD45A	MRPL19
MCM5	HIST1H2AC	HMGB2	GAS2L3	MRPS2
MCM6	HIST1H4C	HN1	GOT1	MRPS18B
MDM1	INTS7	HP1BP3	GRK6	MSL1
MED31	KAT2A	HRSP12	GTSE1	MTPN
MRI1	KAT2B	IFNAR1	HCFC1	NCOA3
MSH2	KDELC1	IQGAP3	HMG20B	NFIA
NASP	KIAA1598	KATNA1	HMGB3	NFIC
NEAT1	LMO4	KCTD9	HMMR	NUCKS1
NKTR	LYRM7	KDM4A	HN1	NUFIP2
NPAT	MAN1A2	KIAA1524	HP1BP3	NUP37
NUP43	MAP3K2	KIF5B	HPS4	ODF2
ORC1	MASTL	KIF11	HS2ST1	OPN3
OSBPL6	MBD4	KIF20B	HSPA8	PAK1IP1
PANK2	MCM8	KIF22	HSPA13	PBK
PCDH7	MLF1IP	KIF23	INADL	PCF11
PCNA	MYCBP2	KIFC1	KIF2C	PLIN3
PLCXD1	NAB1	KLF6	KIF5B	PPP2CA
PMS1	NEAT1	KPNA2	KIF14	PPP2R2A
PNN	NFE2L2	LBR	KIF20B	PPP6R3
POLD3	NRD1	LIX1L	KLF9	PRC1
RAB23	NSUN3	LMNB1	LBR	PSEN1
RECQL4	NT5DC1	MAD2L1	LMNA	PTMS
RMI2	NUP160	MALAT1	MCM4	PTTG1
RNF113A	OGT	MELK	MDC1	RAD21
RNPC3	ORC3	MGAT2	MIS18BP1	RAN
SEC62	OSGIN2	MID1	MKI67	RHEB
SKP2	PHIP	MIS18BP1	MLLT4	RPL13A
SLBP	PHTF1	MND1	MZT1	SLC39A10
SLC25A36	PHTF2	NCAPD3	NCAPD2	SNUPN
SNHG10	PKMYT1	NCAPH	NCOA5	SRSF3
SRSF7	POLA1	NCOA5	NEK2	STAG1
SSR3	PRIM1	NDC80	NUF2	SYNCRIP
TAF15	PTAR1	NEIL3	NUP35	TAF9
TIPIN	RAD18	NFIC	NUP98	TCERG1
TOPBP1	RAD51	NIPBL	NUSAP1	TLE3
TRA2A	RAD51AP1	NMB	ODF2	TMEM138
TTC14	RBBP8	NR3C1	ORAOV1	TOB2
UBR7	REEP1	NUCKS1	PBK	TOP1
UHRF1	RFC2	NUMA1	PCF11	TROAP
UNG	RHOBTB3	NUSAP1	PLK1	TSC22D1
USP53	RMI1	PIF1	POC1A	TULP4
VPS72	RPA2	PKNOX1	POM121	UBE2D3
WDR76	RRM1	POLQ	PPP1R10	VANGL1
ZMYND19	RRM2	PPP1R2	PRPSAP1	VCL
ZNF367	RSRC2	PSMD11	PRR11	WIPF2
ZRANB2	SAP30BP	PSRC1	PSMG3	WWC1
	SLC38A2	RANGAP1	PTP4A1	YY1
	SP1	RCCD1	PTPN9	ZBTB7A
	SRSF5	RDH11	PWP1	ZCCHC10
	SVIP	RNF141	QRICH1	ZNF24
	TOP2A	SAP30	RAD51C	ZNF281
	TTC31	SKA3	RANGAP1	ZNF593
	TTLL7	SMC4	RBM8A
	TYMS	STAT1	RCAN1
	UBE2T	STIL	RERE
	UBL3	STK17B	RNF126
	USP1	SUCLG2	RNF141
	ZBED5	TFAP2A	RNPS1
	ZWINT	TIMP1	RRP1
		TMEM99	SEPHS1
		TMPO	SETD8
		TNPO2	SFPQ
		TOP2A	SGOL2
		TRAIP	SHCBP1
		TRIM59	SMARCB1
		TRMT2A	SMARCD1
		TTF2	SPAG5
		TUBA1A	SPTBN1
		TUBB	SRF
		TUBB2A	SRSF3
		TUBB4B	SS18
		TUBD1	SUV420H1
		UACA	TACC3
		UBE2C	THRAP3
		VPS25	TLE3
		VTA1	TMEM138
		WSB1	TNPO1
		ZNF587	TOMM34
		ZNHIT2	TPX2
			TRIP13
			TSG101
			TSN
			TTK
			TUBB4B
			TXNDC9
			TXNRD1
			UBE2D3
			USP13
			USP16
			VANGL1
			WIBG
			WSB1
			YWHAH
			ZC3HC1
			ZFX
			ZMYM1
			ZNF207

### Sheet: Stemness
Stemness
AGT
APC
ARRDC3
ATP1b2
CALM1
CCND2
CLU
CPVL
DDX3X
DHRS7
ENO2
ESEMA6D
ETV1
FABP7
FAM59B
FDFT1
FXYD6
GAP43
GLUL
GPM6A
GRIA2
HAS2
HEPN1
IDH1
IDI1
MAGED1
MAP2
MAPK1IP1L
MAPRE2
MARCKS
METTL7B
MTRNR2L8
NFIA
NONO
PCDHGA2
PCMTD2
PIK3R3
PJA2
PLTP
PMP2
PNMA2
PTPRZ1
RFXANK
RUFY3
SCG2
SDCBP
SEC11C
SPARCL1
TCF12
TSC22D1
TSPAN3
ZNF260
